# *De novo* transcriptome profiling of mustard aphid (*Lipaphis erysimi*) and differential expression of transcripts associated with developmental stages, feeding and non-feeding conditions

**DOI:** 10.1101/717470

**Authors:** Rubina Chongtham, Kirti Kulkarni, Rohit Nandan Shukla, Gopal Joshi, Amar Kumar, Shailendra Goel, Manu Agarwal, Arun Jagannath

## Abstract

*Lipaphis erysimi* is a Brassicaceae specialist aphid, which causes significant losses in yield and/or reduction of oil content of vegetable and oilseed brassicas and is a major pest in the Indian subcontinent. This study reports the *de novo* transcriptome of *L. erysimi* for the first time. We also present a comparative analysis of nymphs and adult transcriptomes to study the differential expression profiles associated with different developmental stages as well as different feeding conditions. For this, RNA-seq was performed on three different biological samples adults, nymphs (with all nymph stages pooled) and adults starved for 3 hours (referred to as Adult Feeding, AF; Nymphs Feeding, NF, and Adult Starved_3 hr, ANF samples henceforth). A final transcriptome comprising 52,652 transcripts of 1064bp average length and N50 value of 1806 bp was generated. A total of 27,112 transcripts were annotated with insect proteins from SwissProt, of which 4128 transcripts were components of 165 KEGG pathways. A total of 17,296 transcripts were classified based on their Gene Ontology. Potential transcripts for host selection, detoxification, salivary proteins and effectors, molecular chaperones and developmental genes were identified. A total of 23,532 transcripts that remained unannotated were subjected to BLAST against aphid sequences available at AphidBase and a total of 3091 transcripts had hits with sequences of other aphids in the database, out of which 1380 had protein hits. A total of 20441 found to share no homology to any sequence available in the public domain and could therefore represent novel aphid genes or sequences that are unique to *L. erysimi*. This is an exploratory study with no biological replicates. However, the significant repertoire of feeding- and development-related genes and their differential expression profiles generated in this study adds to the limited data available on *L. erysimi* and it would facilitate studies on the molecular basis of aphid feeding and development. This could also allow identification of novel target genes for development of RNAi-based aphid control methods.
