## Supplementary material for "*De novo* transcriptome profiling of mustard aphid (*Lipaphis erysimi*) and differential expression of transcripts associated with developmental stages, feeding and non-feeding conditions": S1table

### Sheet: S1
Supplemental Table 1: Details of primers used for qPCR validation
Transcript ID	Protein Annotation	Forward Primer	Reverse Primer
TR35875|c0_g1_i5	Dumpy, isoform Z	TCGATACATGCTTCATCATCGGGA	ACGGACTTGGAGTGTTTATCTG
TR35875|c0_g1_i8	Dumpy, isoform O	TGAAATTGGTGTTGGTCGGC	ATTTGGCTTGTGTTAATGAGCG
TR60068|c0_g1_i1	Projectin short variant (Fragment)	GGTCCAGTGGTACCATGGTAAA	ATGGACATTGATTGCCTCGG
TR41759|c0_g1_i1	TCP-1/cpn60 chaperonin family protein	ATGAGCGTTTAGCTAAATTATCAGGT	CTCTAACTAATGCAACACCACCG
TR34264|c0_g1_i3	Neural-cadherin (Cadherin-N) (dN-cadherin)	TTCCATTTCGGTGGCGTACAG	CGGTCCACTGGACTACGAG
TR3707|c0_g1_i1	Putative aquaporin aqpan.g (Fragment)	CATGGTCTGAGGGACACATGTA	TCATTGTGGGTGCAAACATCCTA
TR44366|c0_g1_i1	Mothers against decapentaplegic homolog	AATTATGTTTATGGAAACGCTACAGT	ACAGATTTCACACGATTATTTACAAGC
TR36031|c1_g1_i1	Putative beta-spectrin (Fragment)	GCTGAAATCCACGTCATGTAAAGA	AGAACTTCCGAGTACGTGGAC
TR35875|c0_g1_i1	Dumpy, isoform Z	CATTCGGGCCTGCATGATAAA	AAATCCATACGAACACTGTACTACTC
TR35875|c0_g1_i11	Putative uncharacterized protein	GGCGGTTCTGGATCAAGC	CTGATTGTGATCGTAGTAAATCCTGT
TR27570|c0_g2_i1	Lipase	CACCAACATCAAATCTCTTCTGTTAC	ACAACAAAGTTACACAAGCCTTTAAG
TR20342|c0_g1_i2	Uncharacterized protein	ATTCTAATCTGAAGGCATTCTTTTGG	TTTAAAGACGTTGACAAATCTTCACCG
