## Supplementary material for "*De novo* transcriptome profiling of mustard aphid (*Lipaphis erysimi*) and differential expression of transcripts associated with developmental stages, feeding and non-feeding conditions": S2 Table

### Sheet: S2
Supplemental Table 2. Top 10 species distribution of the BLASTx against SwissProt insect sequences
Organism	No. of Hits	Percentage
Acyrthosiphon pisum (Pea aphid)	23429	86.4
Lygus hesperus (Western plant bug)	281	1
Rhodnius prolixus (Triatomid bug)	188	0.7
Zootermopsis nevadensis (Dampwood termite)	183	0.7
Dendroctonus ponderosae (Mountain pine beetle)	166	0.6
Tribolium castaneum (Red flour beetle)	146	0.5
Pediculus humanus subsp. corporis (Body louse)	129	0.5
Apis mellifera (Honeybee)	124	0.4
Fopius arisanus	119	0.4
Nasonia vitripennis (Parasitic wasp)	110	0.4
