## Supplementary material for "*De novo* transcriptome profiling of mustard aphid (*Lipaphis erysimi*) and differential expression of transcripts associated with developmental stages, feeding and non-feeding conditions": S3 Table

### Sheet: S10
Supplemental Table 3: Transcript hits with molecular chaperones
(AF-Adult Feeding; ANF-Adult Non-Feeding; NF-Nymph Feeding)
Transcript_ID	Protein names	Evalue	Expression in NF fed w.r.t. AF	Expression in AF w.r.t. ANF
TR35872|c1_g1_i1	Heat shock protein 83	0	AF specific	Up-regulated
TR17152|c0_g1_i1	Putative heat shock protein hslU	0	Basal	Down-regulated
TR35960|c0_g1_i1	Heat shock 70 protein cognate 3	0	AF specific	Up-regulated
TR35872|c0_g1_i1	Heat shock protein (Fragment)	0	AF specific	Basal
TR4065|c0_g1_i1	Heat shock protein 83	5e-58	AF specific	Up-regulated
TR36027|c2_g1_i3	Heat shock protein (Fragment)	9e-48	AF specific	AF specific
TR36027|c2_g1_i2	Heat shock protein (Fragment)	2e-46	AF specific	AF specific
TR34217|c0_g2_i1	Heat shock protein	4e-153	AF specific	Basal
TR29512|c0_g1_i1	Heat shock protein 70 (Fragment)	1e-108	Basal	Basal
TR60744|c0_g1_i1	Heat shock protein	2e-17	AF specific	Basal
TR60744|c0_g1_i3	Heat shock protein	1e-16	AF specific	Basal
TR8192|c0_g1_i1	Heat shock protein 90	1e-20	AF specific	AF specific
TR62969|c0_g1_i1	12 kDa heat shock protein (Fragment)	1e-10	Down-regulated	Basal
TR35411|c0_g2_i1	Heat shock protein 83 (Fragment)	3e-54	AF specific	Basal
TR35800|c0_g3_i1	70 kDa heat shock protein (Fragment)	5e-60	Basal	Basal
TR36117|c0_g2_i9	Heat shock protein 70	0	AF specific	Basal
TR36117|c0_g3_i1	Heat shock protein cognate 4 (Fragment)	1e-49	AF specific	Up-regulated
TR37957|c0_g1_i1	Heat shock 70 kDa protein cognate 5	9e-85	Basal	Down-regulated
TR60744|c0_g1_i2	Small heat shock protein G1	3e-06	AF specific	Basal
TR66334|c0_g1_i1	Heat shock protein 70 cognate	0.0006	Basal	Basal
TR65074|c0_g1_i1	Heat shock 70 kDa protein cognate 4	8e-14	Basal	Basal
TR36117|c0_g5_i1	Heat shock 70 kDa protein cognate, putative (EC 1.3.1.74)	5e-98	AF specific	Up-regulated
TR35580|c0_g1_i1	Heat shock protein (Fragment)	2e-155	AF specific	Up-regulated
TR33985|c0_g1_i2	Cognate 70 kDa heat shock protein (Fragment)	6e-98	Basal	Basal
TR36117|c0_g4_i1	Cognate 70 kDa heat shock protein (Fragment)	7e-58	AF specific	Up-regulated
TR34217|c0_g1_i1	Heat shock protein 90 (Fragment)	4e-23	AF specific	AF specific
TR33733|c2_g1_i1	Heat shock cognate 70 protein (Fragment)	0	Basal	Basal
TR35411|c0_g1_i1	Heat shock protein 90	3e-47	AF specific	Basal
TR25917|c0_g1_i1	Heat shock factor protein	2e-11	AF specific	AF specific
TR12560|c0_g2_i1	Tubulin-specific chaperone A (Fragment)	2e-16	Starvation specific	Starvation specific
TR29755|c0_g1_i1	Putative multifunctional chaperone	2e-126	AF specific	Basal
TR60739|c2_g2_i1	Multifunctional chaperone	5e-76	AF specific	Basal
TR34046|c1_g1_i1	Chaperone protein ClpB (Fragment)	1e-76	AF specific	Up-regulated
TR21312|c0_g1_i1	Chaperonin complex component TcP-1 beta subunit CCT2	2e-37	AF specific	Basal
TR1902|c0_g1_i1	60 kDa chaperonin (Fragment)	4e-14	Down-regulated	Up-regulated
TR41759|c0_g1_i1	TCP-1/cpn60 chaperonin family protein	6e-160	Basal	Down-regulated
TR18062|c0_g2_i1	Calnexin	9e-13	Basal	Basal
TR18062|c0_g1_i1	Calnexin	7e-09	Basal	Basal
TR35436|c0_g1_i3	Calnexin	9e-94	AF specific	Up-regulated
