## Supplementary material for "*De novo* transcriptome profiling of mustard aphid (*Lipaphis erysimi*) and differential expression of transcripts associated with developmental stages, feeding and non-feeding conditions": S5 Table

### Sheet: S12
Supplemental Table 5: Differentially expressed putative effectors with annotation
Up-regulated in AF vs. ANF								Gene ontology
Transcript_ID	log2FoldChange_AF_Vs_ANF	log2FoldChange[NF_Vs_AF]	Expression_Type_AF_Vs_AF	Expression_Type_NF_Vs_AF	Uniprot_ID	KEGG Pathway	Organism Hit	Biological process	Molecular function	Cellular component	Protein Annotation
TR35546|c0_g1_i2	3.04924	NA	Up Regulated	AF Specific	Q7Q686	#N/A	Anopheles gambiae (African malaria mosquito)	#N/A	oxidoreductase activity [GO:0016491]	#N/A	AGAP005980-PA
TR34011|c0_g1_i1	3.9386	NA	Up Regulated	AF Specific	R4UKF4	#N/A	Coptotermes formosanus (Formosan subterranean termite)	carbohydrate metabolic process [GO:0005975]	hydrolase activity, hydrolyzing O-glycosyl compounds [GO:0004553]	#N/A	Glycosyl hydrolase family 18 (GH18) domain containing protein (Fragment)
TR35507|c0_g1_i1	5.83289	NA	Up Regulated	AF Specific	R4UKF4	#N/A	Coptotermes formosanus (Formosan subterranean termite)	carbohydrate metabolic process [GO:0005975]	hydrolase activity, hydrolyzing O-glycosyl compounds [GO:0004553]	#N/A	Glycosyl hydrolase family 18 (GH18) domain containing protein (Fragment)
Specific to AF in AF vs. ANF
Transcript_ID	log2FoldChange_AF_Vs_ANF	log2FoldChange[NF_Vs_AF]	Expression_Type_AF_Vs_AF	Expression_Type_NF_Vs_AF	Uniprot_ID	KEGG Pathway	Organism	Gene ontology (biological process)	Gene ontology (molecular function)	Gene ontology (cellular component)	Protein Name
TR35148|c0_g1_i1	NA	NA	AF Specific	AF Specific	Q17KM5	#N/A	Aedes aegypti (Yellowfever mosquito) (Culex aegypti)	#N/A	copper ion binding [GO:0005507]; oxidoreductase activity [GO:0016491]	#N/A	AAEL001640-PA
Down-regulated in AF vs. ANF
Transcript_ID	log2FoldChange_AF_Vs_ANF	log2FoldChange[NF_Vs_AF]	Expression_Type_AF_Vs_AF	Expression_Type_NF_Vs_AF	Uniprot_ID	KEGG Pathway	Organism	Gene ontology (biological process)	Gene ontology (molecular function)	Gene ontology (cellular component)	Protein Name
TR9991|c0_g1_i1	-2.46815	2.50225	Down Regulated	Up Regulated	J9K8B2	#N/A	Acyrthosiphon pisum (Pea aphid)	#N/A	structural constituent of cuticle [GO:0042302]	#N/A	Uncharacterized protein
TR31830|c0_g1_i1	-3.02649	3.07755	Down Regulated	Up Regulated	J9JQS2	#N/A	Acyrthosiphon pisum (Pea aphid)	#N/A	#N/A	#N/A	Uncharacterized protein
TR59684|c0_g1_i1	-4.02892	-0.66437	Down Regulated	Baseline Expressed	T1HDE7	#N/A	Rhodnius prolixus (Triatomid bug)	#N/A	porin activity [GO:0015288]	membrane [GO:0016020]	Uncharacterized protein
TR28129|c0_g1_i1	-2.09115	1.81687	Down Regulated	Baseline Expressed	X1XBZ5	#N/A	Acyrthosiphon pisum (Pea aphid)	#N/A	#N/A	#N/A	Uncharacterized protein
TR4754|c0_g1_i1	-2.69459	3.51522	Down Regulated	Up Regulated	J9JTI4	#N/A	Acyrthosiphon pisum (Pea aphid)	#N/A	#N/A	#N/A	Uncharacterized protein
TR35875|c0_g4_i1	-3.04775	3.47883	Down Regulated	Up Regulated	X1WKQ4	#N/A	Acyrthosiphon pisum (Pea aphid)	#N/A	calcium ion binding [GO:0005509]	#N/A	Uncharacterized protein
TR3013|c0_g1_i1	-3.46845	-0.415673	Down Regulated	Baseline Expressed	J9KU36	#N/A	Acyrthosiphon pisum (Pea aphid)	#N/A	electron carrier activity [GO:0009055]; lipid binding [GO:0008289]; molybdenum ion binding [GO:0030151]; oxidoreductase activity [GO:0016491]; penicillin binding [GO:0008658]; transporter activity [GO:0005215]	membrane [GO:0016020]	Uncharacterized protein
TR35640|c0_g1_i1	-2.34529	NA	Down Regulated	AF Specific	F4WGD6	#N/A	Acromyrmex echinatior (Panamanian leafcutter ant) (Acromyrmex octospinosus echinatior)	#N/A	cysteine-type peptidase activity [GO:0008234]	#N/A	Putative cysteine proteinase
TR3013|c0_g2_i1	-3.11974	-0.843094	Down Regulated	Baseline Expressed	J9KU36	#N/A	Acyrthosiphon pisum (Pea aphid)	#N/A	electron carrier activity [GO:0009055]; lipid binding [GO:0008289]; molybdenum ion binding [GO:0030151]; oxidoreductase activity [GO:0016491]; penicillin binding [GO:0008658]; transporter activity [GO:0005215]	membrane [GO:0016020]	Uncharacterized protein
TR34920|c0_g1_i1	-2.43063	1.04428	Down Regulated	Baseline Expressed	W8ABF0	#N/A	Ceratitis capitata (Mediterranean fruit fly) (Tephritis capitata)	glucose metabolic process [GO:0006006]; glycolytic process [GO:0006096]	glyceraldehyde-3-phosphate dehydrogenase (NAD+) (phosphorylating) activity [GO:0004365]; NAD binding [GO:0051287]; NADP binding [GO:0050661]	#N/A	RuleBase:RU361160}.
TR25788|c0_g1_i1	-3.08746	NA	Down Regulated	AF Specific	A0A026WV41	#N/A	Cerapachys biroi (Ant)	#N/A	glucuronosyltransferase activity [GO:0015020]	integral component of membrane [GO:0016021]	UDP-glucuronosyltransferase (EC 2.4.1.17)
TR31749|c0_g1_i1	-2.12338	NA	Down Regulated	AF Specific	E2AAH0	ko05166-HTLV-I infection ; ko05203-Viral carcinogenesis	Camponotus floridanus (Florida carpenter ant)	intracellular transport [GO:0046907]	#N/A	intracellular [GO:0005622]	Ran-specific GTPase-activating protein
TR31064|c0_g1_i1	-2.34577	NA	Down Regulated	AF Specific	E9IQG2	#N/A	Solenopsis invicta (Red imported fire ant) (Solenopsis wagneri)	sphingolipid metabolic process [GO:0006665]	#N/A	lysosome [GO:0005764]	Putative uncharacterized protein (Fragment)
TR29661|c0_g1_i1	-2.32193	NA	Down Regulated	AF Specific	A0A0A9XR89	#N/A	Lygus hesperus (Western plant bug)	#N/A	transferase activity, transferring acyl groups other than amino-acyl groups [GO:0016747]	#N/A	3-ketoacyl-CoA thiolase B, peroxisomal (Fragment)
TR35160|c0_g1_i1	-2.66297	1.65425	Down Regulated	Baseline Expressed	A0A0A9VVH3	#N/A	Lygus hesperus (Western plant bug)	integrin-mediated signaling pathway [GO:0007229]	metalloendopeptidase activity [GO:0004222]; zinc ion binding [GO:0008270]	#N/A	Disintegrin and metalloproteinase domain-containing protein 11 (Fragment)
TR34905|c0_g1_i1	-2.70044	NA	Down Regulated	AF Specific	I4DM32	#N/A	Papilio polytes (Common mormon) (Swallowtail butterfly)	#N/A	translation initiation factor activity [GO:0003743]	#N/A	Simila to CG17737
TR35875|c0_g1_i9	-2.20945	2.9525	Down Regulated	Up Regulated	X1WKQ4	#N/A	Acyrthosiphon pisum (Pea aphid)	#N/A	calcium ion binding [GO:0005509]	#N/A	Uncharacterized protein
TR11013|c0_g1_i1	-2.80735	1.39791	Down Regulated	Baseline Expressed	V5FUE3	#N/A	Anoplophora glabripennis (Asian longhorn beetle) (Anoplophora nobilis)	cellulose biosynthetic process [GO:0030244]	intramolecular transferase activity [GO:0016866]	#N/A	Alpha-1,4-glucan-protein synthase (UDP-forming) (Fragment)
TR71263|c0_g1_i1	-3.41504	NA	Down Regulated	AF Specific	Q16V02	ko05200-Pathways in cancer ; ko05203-Viral carcinogenesis ; ko04932-Non-alcoholic fatty liver disease (NAFLD) ; ko04151-PI3K-Akt signaling pathway ; ko05205-Proteoglycans in cancer ; ko04014-Ras signaling pathway ; ko04015-Rap1 signaling pathway ; ko04024-cAMP signaling pathway ; ko04510-Focal adhesion ; ko04810-Regulation of actin cytoskeleton ; ko04010-MAPK signaling pathway ; ko04062-Chemokine…	Aedes aegypti (Yellowfever mosquito) (Culex aegypti)	small GTPase mediated signal transduction [GO:0007264]	GTP binding [GO:0005525]	intracellular [GO:0005622]; membrane [GO:0016020]	AAEL009732-PA
TR18064|c0_g1_i1	-2.07039	-0.339051	Down Regulated	Baseline Expressed	V5I8L6	#N/A	Anoplophora glabripennis (Asian longhorn beetle) (Anoplophora nobilis)	translation [GO:0006412]	structural constituent of ribosome [GO:0003735]	ribosome [GO:0005840]	60S ribosomal protein L4
TR23485|c0_g1_i1	-2	4.04177	Down Regulated	Up Regulated	X1WW43	#N/A	Acyrthosiphon pisum (Pea aphid)	#N/A	#N/A	#N/A	Uncharacterized protein
Specific to ANF in AF vs. ANF
Transcript_ID	log2FoldChange_AF_Vs_ANF	log2FoldChange[NF_Vs_AF]	Expression_Type_AF_Vs_AF	Expression_Type_NF_Vs_AF	Uniprot_ID	KEGG Pathway	Organism	Gene ontology (biological process)	Gene ontology (molecular function)	Gene ontology (cellular component)	Protein Name
TR47957|c0_g1_i1	NA	0	ANF Specific	Not Expressed	V5G2S8	#N/A	Anoplophora glabripennis (Asian longhorn beetle) (Anoplophora nobilis)	carbohydrate metabolic process [GO:0005975]; cell wall macromolecule catabolic process [GO:0016998]; chitin catabolic process [GO:0006032]	chitinase activity [GO:0004568]; chitin binding [GO:0008061]	#N/A	Chitinase 4
Up-regulated in NF vs. AF
Transcript_ID	log2FoldChange_AF_Vs_ANF	log2FoldChange[NF_Vs_AF]	Expression_Type_AF_Vs_AF	Expression_Type_NF_Vs_AF	Uniprot_ID	KEGG Pathway	Organism	Gene ontology (biological process)	Gene ontology (molecular function)	Gene ontology (cellular component)	Protein Name
TR1591|c0_g1_i1	0.62198	2.13245	Baseline Expressed	Up Regulated	J9JZ75	#N/A	Acyrthosiphon pisum (Pea aphid)	#N/A	#N/A	#N/A	Uncharacterized protein
TR9991|c0_g1_i1	-2.46815	2.50225	Down Regulated	Up Regulated	J9K8B2	#N/A	Acyrthosiphon pisum (Pea aphid)	#N/A	structural constituent of cuticle [GO:0042302]	#N/A	Uncharacterized protein
TR31830|c0_g1_i1	-3.02649	3.07755	Down Regulated	Up Regulated	J9JQS2	#N/A	Acyrthosiphon pisum (Pea aphid)	#N/A	#N/A	#N/A	Uncharacterized protein
TR1176|c0_g1_i1	-1.30236	3.10503	Baseline Expressed	Up Regulated	J9JLE5	#N/A	Acyrthosiphon pisum (Pea aphid)	chitin metabolic process [GO:0006030]	chitin binding [GO:0008061]	extracellular region [GO:0005576]	Uncharacterized protein
TR4727|c0_g1_i1	-1.85626	2.25908	Baseline Expressed	Up Regulated	J9K8R8	#N/A	Acyrthosiphon pisum (Pea aphid)	#N/A	#N/A	#N/A	Uncharacterized protein
TR34942|c0_g1_i2	-0.244211	2.54486	Baseline Expressed	Up Regulated	X1WZD8	#N/A	Acyrthosiphon pisum (Pea aphid)	#N/A	#N/A	#N/A	Uncharacterized protein
TR4754|c0_g1_i1	-2.69459	3.51522	Down Regulated	Up Regulated	J9JTI4	#N/A	Acyrthosiphon pisum (Pea aphid)	#N/A	#N/A	#N/A	Uncharacterized protein
TR35875|c0_g4_i1	-3.04775	3.47883	Down Regulated	Up Regulated	X1WKQ4	#N/A	Acyrthosiphon pisum (Pea aphid)	#N/A	calcium ion binding [GO:0005509]	#N/A	Uncharacterized protein
TR27570|c0_g2_i1	-0.232523	2.56496	Baseline Expressed	Up Regulated	J9K743	#N/A	Acyrthosiphon pisum (Pea aphid)	lipid catabolic process [GO:0016042]	hydrolase activity, acting on ester bonds [GO:0016788]	#N/A	Lipase
TR20342|c0_g1_i2	0	2.12844	Baseline Expressed	Up Regulated	J9JLS0	#N/A	Acyrthosiphon pisum (Pea aphid)	response to oxidative stress [GO:0006979]	heme binding [GO:0020037]; peroxidase activity [GO:0004601]	#N/A	Uncharacterized protein
TR35875|c0_g1_i9	-2.20945	2.9525	Down Regulated	Up Regulated	X1WKQ4	#N/A	Acyrthosiphon pisum (Pea aphid)	#N/A	calcium ion binding [GO:0005509]	#N/A	Uncharacterized protein
TR24651|c0_g1_i1	-1.51457	2.26298	Baseline Expressed	Up Regulated	J9KT04	#N/A	Acyrthosiphon pisum (Pea aphid)	#N/A	#N/A	#N/A	Uncharacterized protein
TR69310|c0_g1_i1	0.275634	2.74472	Baseline Expressed	Up Regulated	J9JUD4	#N/A	Acyrthosiphon pisum (Pea aphid)	#N/A	#N/A	#N/A	Uncharacterized protein
TR23571|c0_g1_i1	-1.926	3.05327	Baseline Expressed	Up Regulated	J9LW67	#N/A	Acyrthosiphon pisum (Pea aphid)	#N/A	#N/A	#N/A	Uncharacterized protein
TR7656|c0_g1_i1	-1.32193	2.64584	Baseline Expressed	Up Regulated	J9KN23	#N/A	Acyrthosiphon pisum (Pea aphid)	#N/A	#N/A	#N/A	Uncharacterized protein
TR23485|c0_g1_i1	-2	4.04177	Down Regulated	Up Regulated	X1WW43	#N/A	Acyrthosiphon pisum (Pea aphid)	#N/A	#N/A	#N/A	Uncharacterized protein
Down-regulated in NF vs. AF
Transcript_ID	log2FoldChange_AF_Vs_ANF	log2FoldChange[NF_Vs_AF]	Expression_Type_AF_Vs_AF	Expression_Type_NF_Vs_AF	Uniprot_ID	KEGG Pathway	Organism	Gene ontology (biological process)	Gene ontology (molecular function)	Gene ontology (cellular component)	Protein Name
TR41763|c0_g2_i1	0.169873	-2.05598	Baseline Expressed	Down Regulated	A7UL73	#N/A	Lipaphis erysimi (mustard aphid)	#N/A	#N/A	#N/A	Chemosensory protein
TR30551|c0_g1_i1	0.103085	-2.392	Baseline Expressed	Down Regulated	J9JRA8	#N/A	Acyrthosiphon pisum (Pea aphid)	#N/A	#N/A	#N/A	Uncharacterized protein
TR21110|c1_g1_i1	-0.493061	-5.91891	Baseline Expressed	Down Regulated	C4WRP1	#N/A	Acyrthosiphon pisum (Pea aphid)	#N/A	#N/A	#N/A	ACYPI007459 protein (Uncharacterized protein)
TR25099|c0_g1_i1	0.276936	-2.5025	Baseline Expressed	Down Regulated	C4WVB8	#N/A	Acyrthosiphon pisum (Pea aphid)	#N/A	#N/A	#N/A	ACYPI005203 protein (Uncharacterized protein)
TR17397|c0_g1_i1	-0.748511	-2.97029	Baseline Expressed	Down Regulated	J9K7M2	#N/A	Acyrthosiphon pisum (Pea aphid)	#N/A	#N/A	#N/A	Uncharacterized protein
TR32117|c0_g1_i1	-0.464698	-2.42664	Baseline Expressed	Down Regulated	G9FJC1	#N/A	Aphis glycines (Soybean aphid)	#N/A	aminopeptidase activity [GO:0004177]; metallopeptidase activity [GO:0008237]; zinc ion binding [GO:0008270]	#N/A	Aminopeptidase N 3
TR30132|c0_g1_i1	-0.166312	-2.313	Baseline Expressed	Down Regulated	J9KW78	#N/A	Acyrthosiphon pisum (Pea aphid)	#N/A	#N/A	#N/A	Uncharacterized protein
TR17555|c0_g1_i1	-0.310929	-2.3823	Baseline Expressed	Down Regulated	J9LAU1	#N/A	Acyrthosiphon pisum (Pea aphid)	regulation of cell growth [GO:0001558]	#N/A	extracellular region [GO:0005576]	Uncharacterized protein
TR21618|c0_g1_i1	0.365549	-2.5459	Baseline Expressed	Down Regulated	J9LIJ1	#N/A	Acyrthosiphon pisum (Pea aphid)	#N/A	#N/A	#N/A	Uncharacterized protein
TR35663|c0_g3_i2	-0.205114	-2.12815	Baseline Expressed	Down Regulated	J9K6C8	#N/A	Acyrthosiphon pisum (Pea aphid)	#N/A	flavin adenine dinucleotide binding [GO:0050660]; oxidoreductase activity, acting on CH-OH group of donors [GO:0016614]	#N/A	Uncharacterized protein
TR31195|c0_g1_i1	-0.463947	-4.8751	Baseline Expressed	Down Regulated	J9M366	#N/A	Acyrthosiphon pisum (Pea aphid)	#N/A	#N/A	#N/A	Uncharacterized protein
Specific to AF in NF vs. AF
Transcript_ID	log2FoldChange_AF_Vs_ANF	log2FoldChange[NF_Vs_AF]	Expression_Type_AF_Vs_AF	Expression_Type_NF_Vs_AF	Uniprot_ID	KEGG Pathway	Organism	Gene ontology (biological process)	Gene ontology (molecular function)	Gene ontology (cellular component)	Protein Name
TR35640|c0_g1_i1	-2.34529	NA	Down Regulated	AF Specific	F4WGD6	#N/A	Acromyrmex echinatior (Panamanian leafcutter ant) (Acromyrmex octospinosus echinatior)	#N/A	cysteine-type peptidase activity [GO:0008234]	#N/A	Putative cysteine proteinase
TR35412|c0_g1_i1	-0.750324	NA	Baseline Expressed	AF Specific	A0A0A9W785	#N/A	Lygus hesperus (Western plant bug)	response to oxidative stress [GO:0006979]	heme binding [GO:0020037]; peroxidase activity [GO:0004601]	#N/A	Cytochrome c peroxidase, mitochondrial
TR35914|c0_g1_i1	0.321928	NA	Baseline Expressed	AF Specific	A0A0A9WSJ0	#N/A	Lygus hesperus (Western plant bug)	#N/A	#N/A	#N/A	Neurofilament heavy polypeptide
TR60560|c0_g1_i1	-1.80735	NA	Baseline Expressed	AF Specific	J9KVF4	#N/A	Acyrthosiphon pisum (Pea aphid)	#N/A	oxidoreductase activity [GO:0016491]; phosphotransferase activity, alcohol group as acceptor [GO:0016773]	#N/A	Uncharacterized protein
TR33582|c0_g1_i1	-1.50447	NA	Baseline Expressed	AF Specific	A0A0A9X9G5	#N/A	Lygus hesperus (Western plant bug)	#N/A	#N/A	#N/A	Thaumatin-like protein 1 (Fragment)
TR25788|c0_g1_i1	-3.08746	NA	Down Regulated	AF Specific	A0A026WV41	#N/A	Cerapachys biroi (Ant)	#N/A	glucuronosyltransferase activity [GO:0015020]	integral component of membrane [GO:0016021]	UDP-glucuronosyltransferase (EC 2.4.1.17)
TR32379|c0_g1_i1	-1.33121	NA	Baseline Expressed	AF Specific	P00040	#N/A	Schistocerca gregaria (Desert locust)	oxidation-reduction process [GO:0055114]	electron carrier activity [GO:0009055]; heme binding [GO:0020037]; metal ion binding [GO:0046872]	mitochondrial intermembrane space [GO:0005758]; respiratory chain [GO:0070469]	Cytochrome c
TR33256|c0_g1_i1	-0.453718	NA	Baseline Expressed	AF Specific	K7J1A0	#N/A	Nasonia vitripennis (Parasitic wasp)	#N/A	#N/A	#N/A	Uncharacterized protein
TR31749|c0_g1_i1	-2.12338	NA	Down Regulated	AF Specific	E2AAH0	ko05166-HTLV-I infection ; ko05203-Viral carcinogenesis	Camponotus floridanus (Florida carpenter ant)	intracellular transport [GO:0046907]	#N/A	intracellular [GO:0005622]	Ran-specific GTPase-activating protein
TR31064|c0_g1_i1	-2.34577	NA	Down Regulated	AF Specific	E9IQG2	#N/A	Solenopsis invicta (Red imported fire ant) (Solenopsis wagneri)	sphingolipid metabolic process [GO:0006665]	#N/A	lysosome [GO:0005764]	Putative uncharacterized protein (Fragment)
TR29661|c0_g1_i1	-2.32193	NA	Down Regulated	AF Specific	A0A0A9XR89	#N/A	Lygus hesperus (Western plant bug)	#N/A	transferase activity, transferring acyl groups other than amino-acyl groups [GO:0016747]	#N/A	3-ketoacyl-CoA thiolase B, peroxisomal (Fragment)
TR34905|c0_g1_i1	-2.70044	NA	Down Regulated	AF Specific	I4DM32	#N/A	Papilio polytes (Common mormon) (Swallowtail butterfly)	#N/A	translation initiation factor activity [GO:0003743]	#N/A	Simila to CG17737
TR35697|c0_g1_i1	0.16665	NA	Baseline Expressed	AF Specific	S4PC64	#N/A	Pararge aegeria (specked wood butterfly)	#N/A	DNA binding [GO:0003677]; zinc ion binding [GO:0008270]	#N/A	AN1-type zinc finger protein 5
TR34898|c0_g1_i1	0.347923	NA	Baseline Expressed	AF Specific	N6TY23	#N/A	Dendroctonus ponderosae (Mountain pine beetle)	#N/A	#N/A	#N/A	Uncharacterized protein (Fragment)
TR34482|c0_g1_i2	0.355095	NA	Baseline Expressed	AF Specific	J9K7U2	#N/A	Acyrthosiphon pisum (Pea aphid)	#N/A	nucleic acid binding [GO:0003676]; nucleotide binding [GO:0000166]	#N/A	Uncharacterized protein
TR30824|c0_g2_i1	-1.41504	NA	Baseline Expressed	AF Specific	A0A067R3E4	#N/A	Zootermopsis nevadensis (Dampwood termite)	#N/A	zinc ion binding [GO:0008270]	#N/A	RING-box protein 1
TR30852|c0_g1_i1	-1.37851	NA	Baseline Expressed	AF Specific	A0A087ZNJ7	#N/A	Apis mellifera (Honeybee)	hexose metabolic process [GO:0019318]	aldose 1-epimerase activity [GO:0004034]; carbohydrate binding [GO:0030246]	#N/A	PIRNR:PIRNR005096}.
TR27386|c0_g1_i1	-0.469485	NA	Baseline Expressed	AF Specific	A0A034VMX3	#N/A	Bactrocera dorsalis (Oriental fruit fly) (Dacus dorsalis)	#N/A	2 iron, 2 sulfur cluster binding [GO:0051537]; metal ion binding [GO:0046872]; oxidoreductase activity [GO:0016491]	#N/A	NADH dehydrogenase (Ubiquinone) flavoprotein 2, mitochondrial
TR71263|c0_g1_i1	-3.41504	NA	Down Regulated	AF Specific	Q16V02	ko05200-Pathways in cancer ; ko05203-Viral carcinogenesis ; ko04932-Non-alcoholic fatty liver disease (NAFLD) ; ko04151-PI3K-Akt signaling pathway ; ko05205-Proteoglycans in cancer ; ko04014-Ras signaling pathway ; ko04015-Rap1 signaling pathway ; ko04024-cAMP signaling pathway ; ko04510-Focal adhesion ; ko04810-Regulation of actin cytoskeleton ; ko04010-MAPK signaling pathway ; ko04062-Chemokine…	Aedes aegypti (Yellowfever mosquito) (Culex aegypti)	small GTPase mediated signal transduction [GO:0007264]	GTP binding [GO:0005525]	intracellular [GO:0005622]; membrane [GO:0016020]	AAEL009732-PA
TR26300|c0_g1_i1	-1.04731	NA	Baseline Expressed	AF Specific	A0A088A9Q2	ko03050-Proteasome	Apis mellifera (Honeybee)	proteolysis involved in cellular protein catabolic process [GO:0051603]	threonine-type endopeptidase activity [GO:0004298]	proteasome core complex [GO:0005839]	Uncharacterized protein
TR35879|c0_g1_i2	0.647698	NA	Baseline Expressed	AF Specific	B4JPU9	ko05016-Huntington's disease ; ko05166-HTLV-I infection ; ko05012-Parkinson's disease ; ko04022-cGMP-PKG signaling pathway ; ko04020-Calcium signaling pathway	Drosophila grimshawi (Fruit fly) (Idiomyia grimshawi)	regulation of cilium assembly [GO:1902017]	voltage-gated anion channel activity [GO:0008308]	mitochondrial outer membrane [GO:0005741]	GH13331
TR8754|c0_g1_i1	-1.58496	NA	Baseline Expressed	AF Specific	E0VWX3	#N/A	Pediculus humanus subsp. corporis (Body louse)	protein folding [GO:0006457]	peptidyl-prolyl cis-trans isomerase activity [GO:0003755]	#N/A	Peptidyl-prolyl cis-trans isomerase
TR27887|c0_g2_i1	-1.71621	NA	Baseline Expressed	AF Specific	Q4GXN7	#N/A	Mycetophagus quadripustulatus	translation [GO:0006412]	structural constituent of ribosome [GO:0003735]	ribosome [GO:0005840]	Ribosomal protein L3e (Fragment)
TR23580|c0_g1_i1	0.308122	NA	Baseline Expressed	AF Specific	D6WFR9	ko04810-Regulation of actin cytoskeleton ; ko04360-Axon guidance ; ko04666-Fc gamma R-mediated phagocytosis ; ko05133-Pertussis	Tribolium castaneum (Red flour beetle)	actin filament depolymerization [GO:0030042]	#N/A	actin cytoskeleton [GO:0015629]	Putative uncharacterized protein
TR34733|c0_g1_i1	1.43296	NA	Baseline Expressed	AF Specific	B4P8H4	ko01100-Metabolic pathways ; ko04071-Sphingolipid signaling pathway ; ko00600-Sphingolipid metabolism	Drosophila yakuba (Fruit fly)	carboxylic acid metabolic process [GO:0019752]	carboxy-lyase activity [GO:0016831]; pyridoxal phosphate binding [GO:0030170]	#N/A	GE14215
TR35546|c0_g1_i2	3.04924	NA	Up Regulated	AF Specific	Q7Q686	#N/A	Anopheles gambiae (African malaria mosquito)	#N/A	oxidoreductase activity [GO:0016491]	#N/A	AGAP005980-PA
TR7550|c0_g1_i1	-0.263034	NA	Baseline Expressed	AF Specific	W5J3Q2	#N/A	Anopheles darlingi (Mosquito)	protein targeting to Golgi [GO:0000042]	#N/A	intracellular [GO:0005622]	Uncharacterized protein
TR4833|c0_g1_i1	1.20645	NA	Baseline Expressed	AF Specific	H9J523	#N/A	Bombyx mori (Silk moth)	#N/A	ATP binding [GO:0005524]	#N/A	Uncharacterized protein
TR2315|c0_g1_i1	-0.125531	NA	Baseline Expressed	AF Specific	E1ZXA6	#N/A	Camponotus floridanus (Florida carpenter ant)	transport [GO:0006810]	#N/A	integral component of membrane [GO:0016021]	SEC14-like protein 2
TR29947|c0_g1_i1	0.447459	NA	Baseline Expressed	AF Specific	R4WQW2	#N/A	Riptortus pedestris	transport [GO:0006810]	#N/A	integral component of membrane [GO:0016021]	Integral membrane protein, Tmp21-I, putative
TR17527|c0_g2_i1	1	NA	Baseline Expressed	AF Specific	B4HZ81	#N/A	Drosophila sechellia (Fruit fly)	#N/A	2 iron, 2 sulfur cluster binding [GO:0051537]; metal ion binding [GO:0046872]	endoplasmic reticulum membrane [GO:0005789]; integral component of membrane [GO:0016021]	CDGSH iron-sulfur domain-containing protein 2 homolog
