## Supplementary material for "*De novo* transcriptome profiling of mustard aphid (*Lipaphis erysimi*) and differential expression of transcripts associated with developmental stages, feeding and non-feeding conditions": S6 Table

### Sheet: S17
Supplemental Table 6: Transcripts involved in Developmental signaling pathways
Transcript_ID		E-value		Annotated Protein names	In NF w.r.t. AF		In AF w.r.t. ANF
Wnt signalling pathway
wnt is the ligand
TR11430|c0_g1_i1		0		Protein Wnt	basal		basal
TR64933|c0_g2_i1		0		Protein Wnt	basal		basal
TR7812|c0_g1_i1		0		Protein Wnt	basal		basal
TR2031|c0_g2_i1		4e-170		Protein Wnt	basal		basal
TR30067|c0_g1_i1		0		Protein Wnt	basal		basal
TR65497|c0_g1_i1		4e-64		Protein Wnt	basal		basal
TR10063|c0_g2_i1		2e-05		Protein Wnt	basal		basal
pangolin of class TCF
TR34594|c0_g1_i2		2e-45		Protein pangolin, isoform J (Fragment)	basal		basal
TR34594|c1_g2_i1		9e-16		Pangolin (Fragment)	basal		basal
TR34594|c1_g1_i1		1e-15		Pangolin (Fragment)	basal		basal
gilgamesh					basal		basal
TR21827|c1_g1_i1		0		Gilgamesh, isoform L (EC 2.7.11.-)	basal		basal
zw3/Gsk3/shaggy
TR52970|c0_g2_i0		3e-06		Shaggy, isoform P (EC 2.7.11.-)	up-regulated		basal
TR52970|c0_g1_i1		3e-05		Glykogen synthase kinase 3 (Fragment)	basal		basal
APC
TR4239|c0_g1_i3		0.0003		Putative anaphase-promoting complex apc subunit 11	basal		basal
TR4239|c0_g1_i4		0.0005		Putative anaphase-promoting complex apc subunit 11	basal		basal
beta-catenin binding, beta catenin is the class to which armadillo belong
TR34264|c0_g1_i3		0		Neural-cadherin (Cadherin-N) (dN-cadherin)	basal		down-regulated
alpha-catenin
TR41941|c0_g1_i1		3e-05		Catenin alpha (Fragment)	basal		basal
Uncharacterised protein, intracellular signal transduction [GO:0035556]; Wnt signaling pathway [GO:0016055]
TR20528|c0_g1_i1		0.0001		Uncharacterized protein	up-regulated		down-regulated
Transforming Grwth Factor signaling pathway
SMAD
TR26306|c0_g1_i1		0		Mothers against decapentaplegic homolog (MAD homolog) (Mothers against DPP homolog) (SMAD family member)	basal		basal
TR28880|c0_g1_i2		0		Mothers against decapentaplegic homolog (MAD homolog) (Mothers against DPP homolog) (SMAD family member)	basal		basal
TR28880|c0_g1_i1		0		Mothers against decapentaplegic homolog (MAD homolog) (Mothers against DPP homolog) (SMAD family member)	basal		basal
TR30834|c1_g1_i1		0		Mothers against decapentaplegic homolog (MAD homolog) (Mothers against DPP homolog) (SMAD family member)	basal		basal
TR25783|c0_g1_i1		0		Mothers against decapentaplegic homolog (MAD homolog) (Mothers against DPP homolog) (SMAD family member)	basal		basal
TR8558|c0_g1_i1		4e-06		Mothers against decapentaplegic homolog (MAD homolog) (Mothers against DPP homolog) (SMAD family member)	basal		basal
TR44366|c0_g1_i1		4e-05		Mothers against decapentaplegic homolog (MAD homolog) (Mothers against DPP homolog) (SMAD family member)	NF specific		Starved specific
Negative regulation of BMP signaling pathway [GO:0030514]
TR31681|c0_g1_i1		0		Uncharacterized protein	basal		basal
TR31681|c0_g1_i2		0		Uncharacterized protein	basal		basal
Notch signalling pathway
notch protein
TR7894|c0_g1_i1		7e-05		Protein strawberry notch (Fragment)	up-regulated		down-regulated
TR63712|c0_g1_i1		2e-06		Notch-like protein (Fragment)	up-regulated		basal
Delta
TR20659|c0_g1_i1		0		Delta-like protein	basal		basal
TR60684|c0_g1_i6		0		Delta-like protein	basal		basal
TR60684|c0_g1_i4		0		Delta-like protein	basal		basal
TR173|c0_g2_i1		5e-05		Delta-like protein	basal		basal
Presenilin
TR68414|c0_g1_i1		0		Presenilin (EC 3.4.23.-)	basal		basal
Enhancer of rudimentary homolog
TR65339|c0_g1_i1		3e-67		Enhancer of rudimentary homolog	basal		basal
RTK signalling pathway
a) EGF signalling pathway
rhomboid
TR32049|c0_g1_i1		0		Rhomboid-like protein (EC 3.4.21.-)	basal		basal
TR59471|c0_g1_i1		0		Rhomboid-like protein (EC 3.4.21.-)	basal		basal
TR1525|c0_g1_i1		4e-178		Rhomboid-like protein (EC 3.4.21.-)	basal		basal
TR34813|c1_g1_i5		0.0009		Rhomboid-like protein (EC 3.4.21.-)	basal		basal
Rho-related proteins
TR9879|c0_g1_i1		0		Mitochondrial Rho GTPase (EC 3.6.5.-)	basal		basal
TR33292|c0_g1_i1		0		Rho guanine nucleotide exchange factor	basal		basal
TR28858|c0_g1_i1		1e-126		Rho family small GTP binding protein cdc42	basal		basal
TR31070|c0_g1_i1		0		Rho GTPase-activating protein 1	basal		basal
epidermal growth factor receptor signaling, neg REGULATOR
TR3417|c0_g1_i2		0		Echinoid, isoform A (Echinoid, isoform B)	basal		basal
b)FGF signaling pathway
FGF
TR28561|c0_g1_i1		0		Fibroblast growth factor (FGF)	basal		basal
TR26295|c1_g1_i1		1e-79		Fibroblast growth factor (FGF)	basal		basal
RAS, MAPK, MPKK
ras
TR22571|c0_g1_i1		1e-26		Ras family protein	AF specific		basal
MAPK
basket
TR47965|c0_g1_i1		0.0001		Basket (Fragment)	basal		basal
MAPK protein
TR26377|c0_g1_i1		2e-72		Mitogen-activated protein kinase (EC 2.7.11.24)	AF specific		basal
TR32446|c0_g1_i1		0		Mitogen-activated protein kinase (EC 2.7.11.24)	basal		basal
TR22078|c0_g3_i1		0		Mitogen-activated protein kinase (EC 2.7.11.24)	up-regulated		basal
TR32446|c0_g1_i3		0		Mitogen-activated protein kinase (EC 2.7.11.24)	basal		basal
TR29066|c0_g2_i1		1e-27		Mitogen-activated protein kinase (EC 2.7.11.24)	basal		basal
TR20845|c1_g1_i1		0		Mitogen-activated protein kinase (EC 2.7.11.24)	basal		basal
TR29066|c0_g1_i1		0		Mitogen-activated protein kinase (EC 2.7.11.24)	basal		basal
TR29066|c0_g1_i2		0		Mitogen-activated protein kinase (EC 2.7.11.24)	basal		basal
TR24339|c0_g1_i1		3e-51		Mitogen-activated protein kinase ERK-A (Fragment)	AF specific		basal
TR65891|c0_g1_i1		6e-17		Putative mitogen-activated protein kinase	AF specific		up-regulated
"MAPK" result in GOBP
TR20621|c0_g1_i1		5e-115		ACYPI005561 protein (Uncharacterized protein)	basal		basal
TR22515|c0_g1_i1		3e-10		ACYPI005561 protein (Uncharacterized protein)	basal		basal
TR33241|c1_g1_i2		0		Tyrosine-protein kinase receptor (EC 2.7.10.1)	basal		basal
MAPKKK
TR35813|c0_g2_i2		0		Mitogen-activated protein kinase kinase kinase 4	basal		basal
TR35813|c0_g2_i1		0		Mitogen-activated protein kinase kinase kinase 4	basal		basal
JAK/STAT signalling pathway
Signal Transducer and Activator of Transcription (STAT)
TR35130|c0_g1_i1		2e-73		Signal transducer and activator of transcription	basal		basal
TR13638|c0_g2_i1		0.0001		Signal transducer and activator of transcription	basal		basal
TR20616|c0_g1_i1		0		Signal transducer and activator of transcription	basal		basal
Hh signalling pathway
hedgehog
TR31894|c0_g1_i1		0		Hedgehog protein	basal		basal
hedgehog receptor activity
TR4252|c0_g1_i1		0		Uncharacterized protein	basal		basal
TR32547|c0_g1_i1		0		Uncharacterized protein	basal		basal
TR32622|c0_g1_i3		0		Uncharacterized protein	basal		basal
TR32622|c0_g1_i1		0		Uncharacterized protein	basal		basal
TR31849|c0_g1_i1		0		Uncharacterized protein	basal		basal
TR4044|c0_g1_i2		0		Uncharacterized protein	basal		basal
TR4044|c0_g1_i1		0		Uncharacterized protein	basal		basal
cubitus interruptus
TR27378|c0_g1_i1		0.0002		Cubitus interruptus (Fragment)	basal		basal
