## Supplementary material for "*De novo* transcriptome profiling of mustard aphid (*Lipaphis erysimi*) and differential expression of transcripts associated with developmental stages, feeding and non-feeding conditions": S7 Table

### Sheet: S18
Supplemental Table 7: Transcripts involved in Developmental processes
Gene	Transcript ID	E value	Protein name	Organism	Expression in NF w.r.t. AF	Developmental process
Gap gene-hunchback	TR33601|c0_g1_i1	2e-34	Hunchback (Uncharacterized protein)	Acyrthosiphon pisum (Pea aphid)	basal	Segmentation
	TR32643|c1_g1_i1	5e-48	Hunchback (Fragment)	Myzus persicae (Green peach aphid) (Aphis persicae)	basal
	TR11680|c0_g1_i1	2e-135	Hunchback (Fragment)	Myzus persicae (Green peach aphid) (Aphis persicae)	basal
Hox gene-ultrabithorax	TR4696|c0_g1_i3	1e-28	Ultrabithorax (Fragment)	Tenebrio molitor (Yellow mealworm beetle)	basal	Master regulator of development along cranio-caudal axis
	TR4696|c0_g1_i2	2e-28	Ultrabithorax (Fragment)	Tenebrio molitor (Yellow mealworm beetle)	basal
piwi	TR37443|c0_g1_i1	0	Piwi-like protein	Acyrthosiphon pisum (Pea aphid)	basal	Germline specification
	TR16279|c0_g1_i1	4e-73	Piwi-like protein	Acyrthosiphon pisum (Pea aphid)	basal
	TR13901|c0_g1_i1	4e-123	Piwi-like protein	Acyrthosiphon pisum (Pea aphid)	basal
	TR16326|c0_g1_i1	0	Piwi-like protein	Acyrthosiphon pisum (Pea aphid)	basal
	TR3790|c1_g1_i1	0	Piwi-like protein	Acyrthosiphon pisum (Pea aphid)	basal
	TR70939|c1_g1_i1	8e-166	Piwi-like protein	Acyrthosiphon pisum (Pea aphid)	basal
	TR67918|c0_g1_i1	2e-15	Piwi-like protein	Acyrthosiphon pisum (Pea aphid)	basal
	TR70969|c0_g1_i1	5e-19	Piwi-like protein	Acyrthosiphon pisum (Pea aphid)	basal
	TR27732|c0_g1_i1	5e-22	Piwi-like protein	Acyrthosiphon pisum (Pea aphid)	basal
	TR35491|c1_g1_i1	2e-05	Piwi-like protein	Acyrthosiphon pisum (Pea aphid)	basal
	TR35491|c1_g1_i3	3e-05	Piwi-like protein	Acyrthosiphon pisum (Pea aphid)	basal
	TR35491|c1_g1_i2	5e-05	Piwi-like protein	Acyrthosiphon pisum (Pea aphid)	basal
	TR35491|c1_g1_i4	6e-05	Piwi-like protein	Acyrthosiphon pisum (Pea aphid)	basal
	TR8836|c0_g3_i1	0	Piwi-like protein (Fragment)	Corethrella appendiculata	basal
Eyes absent	TR26045|c0_g1_i1	6e-71	Eyes absent homolog (EC 3.1.3.48)	Acyrthosiphon pisum (Pea aphid)	basal	Eye development
	TR25704|c0_g1_i1	2e-12	Eyes absent homolog (EC 3.1.3.48)	Acyrthosiphon pisum (Pea aphid)	basal
	TR3985|c0_g1_i1	5e-95	Eyes absent homolog (EC 3.1.3.48)	Acyrthosiphon pisum (Pea aphid)	basal
	TR27229|c0_g1_i1	6e-31	Eyes absent homolog (EC 3.1.3.48) (Fragment)	Dendroctonus ponderosae (Mountain pine beetle)	AF specific
