## Supplementary material for "*De novo* transcriptome profiling of mustard aphid (*Lipaphis erysimi*) and differential expression of transcripts associated with developmental stages, feeding and non-feeding conditions": S8 Table

### Sheet: S19
Supplemental Table 8: Developmental genes of L. erysimi not reported in other aphids
(AF-Adult Feeding; ANF-Adult Non-Feeding; NF-Nymph Feeding)
Transcript_ID	log2FoldChange_AF_vs_ANF	log2FoldChangeNF_vs_AF	Expression_Type_AF_vs_ANF	Expression_Type_NF_vs_AF	Organism	Gene ontology (biological process)	Gene ontology (molecular function)	Gene ontology (cellular component)	Protein Name
TR14906|c0_g1_i1	-1.44057	1.11412	Baseline Expressed	Baseline Expressed	Pararge aegeria (specked wood butterfly)	#N/A	#N/A	#N/A	Dorsal switch protein 1 (Fragment)
TR35875|c0_g1_i8	-2.651	3.27688	Down Regulated	Up Regulated	Drosophila melanogaster (Fruit fly)	apposition of dorsal and ventral imaginal disc-derived wing surfaces [GO:0007475]; chitin-based cuticle attachment to epithelium [GO:0040005]; chitin-based embryonic cuticle biosynthetic process [GO:0008362]; epithelial cell development [GO:0002064]; lateral inhibition [GO:0046331]; open tracheal system development [GO:0007424]	4 iron, 4 sulfur cluster binding [GO:0051539]; calcium ion binding [GO:0005509]; extracellular matrix structural constituent [GO:0005201]	extracellular matrix [GO:0031012]	Dumpy, isoform O
TR35875|c0_g1_i1	-2.72521	3.2598	Down Regulated	Up Regulated	Drosophila melanogaster (Fruit fly)	apposition of dorsal and ventral imaginal disc-derived wing surfaces [GO:0007475]; chitin-based cuticle attachment to epithelium [GO:0040005]; chitin-based embryonic cuticle biosynthetic process [GO:0008362]; epithelial cell development [GO:0002064]; lateral inhibition [GO:0046331]; open tracheal system development [GO:0007424]	calcium ion binding [GO:0005509]; extracellular matrix structural constituent [GO:0005201]	extracellular matrix [GO:0031012]	Dumpy, isoform Z
TR35875|c0_g1_i5	-2.70394	3.2538	Down Regulated	Up Regulated	Drosophila melanogaster (Fruit fly)	apposition of dorsal and ventral imaginal disc-derived wing surfaces [GO:0007475]; chitin-based cuticle attachment to epithelium [GO:0040005]; chitin-based embryonic cuticle biosynthetic process [GO:0008362]; epithelial cell development [GO:0002064]; lateral inhibition [GO:0046331]; open tracheal system development [GO:0007424]	calcium ion binding [GO:0005509]; extracellular matrix structural constituent [GO:0005201]	extracellular matrix [GO:0031012]	Dumpy, isoform Z
TR46289|c0_g1_i1	-1.09954	0.431861	Baseline Expressed	Baseline Expressed	Drosophila melanogaster (Fruit fly)	establishment of cell polarity [GO:0030010]; imaginal disc-derived wing vein morphogenesis [GO:0008586]; imaginal disc-derived wing vein specification [GO:0007474]; muscle cell cellular homeostasis [GO:0046716]; muscle organ development [GO:0007517]; neuromuscular synaptic transmission [GO:0007274]; regulation of neurotransmitter secretion [GO:0046928]; regulation of short-term neuronal synaptic …	actin binding [GO:0003779]; cytoskeletal protein binding [GO:0008092]; structural constituent of muscle [GO:0008307]; structural molecule activity [GO:0005198]; WW domain binding [GO:0050699]; zinc ion binding [GO:0008270]	cell cortex [GO:0005938]; cytoplasm [GO:0005737]; cytoskeleton [GO:0005856]; dystrophin-associated glycoprotein complex [GO:0016010]; sarcolemma [GO:0042383]; synapse [GO:0045202]	Dystrophin, isoform D (Protein detached)
TR3417|c0_g1_i2	-0.6465	-0.215353	Baseline Expressed	Baseline Expressed	Drosophila melanogaster (Fruit fly)	branch fusion, open tracheal system [GO:0035147]; contractile actin filament bundle assembly [GO:0030038]; dorsal appendage formation [GO:0046843]; dorsal closure [GO:0007391]; epidermal growth factor receptor signaling pathway [GO:0007173]; homophilic cell adhesion via plasma membrane adhesion molecules [GO:0007156]; imaginal disc-derived wing morphogenesis [GO:0007476]; inter-male aggressive be…	#N/A	adherens junction [GO:0005912]; cell-cell adherens junction [GO:0005913]; cell cortex [GO:0005938]; integral component of membrane [GO:0016021]; plasma membrane [GO:0005886]	Echinoid, isoform A (Echinoid, isoform B)
TR23796|c0_g1_i1	-0.678072	NA	Baseline Expressed	AF specific	Harpegnathos saltator (Jerdon's jumping ant)	regulation of transcription, DNA-templated [GO:0006355]	sequence-specific DNA binding [GO:0043565]	nucleus [GO:0005634]	Homeobox protein LOX2
TR60507|c0_g1_i1	-0.0506261	-0.765585	Baseline Expressed	Baseline Expressed	Harpegnathos saltator (Jerdon's jumping ant)	regulation of transcription, DNA-templated [GO:0006355]	sequence-specific DNA binding [GO:0043565]	nucleus [GO:0005634]	Homeobox protein XHOX-7.1 (Fragment)
TR13931|c0_g2_i1	1.22239	NA	Baseline Expressed	AF specific	Ceratitis capitata (Mediterranean fruit fly) (Tephritis capitata)	#N/A	#N/A	#N/A	Homeotic protein female sterile (Fragment)
TR30520|c0_g1_i1	0.167663	-0.0590008	Baseline Expressed	Baseline Expressed	Triatoma infestans (Assassin bug)	regulation of ARF protein signal transduction [GO:0032012]	ARF guanyl-nucleotide exchange factor activity [GO:0005086]	#N/A	Putative pattern-formation protein/guanine nucleotide exchange factor
TR69164|c0_g1_i1	-2.04439	NA	Down Regulated	AF specific	Danaus plexippus (Monarch butterfly)	#N/A	#N/A	#N/A	Tubby-like protein
